# Induction of autotetraploidy and microbiome associations mediate differential responses to pathogens

**DOI:** 10.1101/2021.10.01.462589

**Authors:** Elijah C Mehlferber, Michael J Song, Julianne Naomi Pelaez, Johan Jaenisch, Jeremy E Coate, Britt Koskella, Carl J Rothfels

## Abstract

It has become increasingly clear that the microbiome plays a critical role in shaping the host organism’s response to disease. There also exists mounting evidence that an organism’s ploidy level is important in their response to pathogens and parasites. However, no study has determined if or how these two factors influence one another. We investigate the effect of whole-genome duplication in *Arabidopsis thaliana* on their above-ground (phyllosphere) microbiome, and determine the interacting impacts of ploidy and the microbiome on disease outcome. Using seven independently derived synthetic auto-tetraploid *Arabidopsis* accessions, a synthetic leaf-associated bacterial community, and the model pathogen *Pseudomonas syringae* pv. Tomato DC3000, we confirm that polyploids are generally more resistant to pathogens, but illustrate that this resistance may be in part due to a decrease in the reliance on beneficial bacteria. Polyploids fare better against the pathogen than diploids regardless of microbial inoculation, while we observed that diploids harboring an intact microbiome have lower pathogen densities than those without. We then use RNA sequencing to show that diploids have many more differentially expressed defense-related genes in the presence of their phyllosphere microbiota, while polyploids exhibit constitutively activated defenses regardless of exposure to the synthetic community. These results imply that whole-genome duplication can disrupt historical host-microbiome associations, and suggest that a potential cause or consequence of disruption is a heightened capacity for pathogen defense that is less impacted by the microbiome.
