## Supplemental File 2 for "Induction of autotetraploidy and microbiome associations mediate differential responses to pathogens"

	baseMean	log2FoldChange	lfcSE	stat	pvalue	padj
ASV4	12942.6910891795	0.562023721989812	0.482416775999497	1.16501695204397	0.244012131004748	0.596095334173552
ASV7	3070.8832294388	0.01685638006239	0.687378888854326	0.0245226909579447	0.980435684388839	0.980435684388839
ASV9	1668.58774867631	0.535615201264035	0.443520650912146	1.20764433440131	0.227184098249418	0.596095334173552
ASV11	876.186616329092	0.689354721573462	0.585711647958851	1.17695238600051	0.239214511193711	0.596095334173552
ASV12	0	NA	NA	NA	NA	NA
ASV20	315.183465072751	-0.477941244420164	0.70832939246348	-0.674744334352617	0.499838212131352	0.721988528634175
ASV22	71.5000357292994	-2.10947877962123	1.39186225752057	-1.51558012886922	0.129625554808696	0.596095334173552
ASV23	22.0231589841306	1.4595860767136	1.59706853969973	0.913915740264989	0.360761122165151	0.596095334173552
ASV26	252.851820641902	-1.47856885744185	0.714478534750032	-2.06943775848933	0.0385050263613504	0.500565342697556
ASV56	126.029885133855	0.349164611331704	0.826403620647756	0.42251098931297	0.672652081210291	0.794952459612162
ASV57	76.1448987966471	-0.825900934878477	0.915195542327155	-0.902431116281861	0.366827897952955	0.596095334173552
ASV76	37.8899232021026	1.00119597624864	2.06302133760315	0.485305681526225	0.627459525885732	0.794952459612162
ASV98	27.2814171344821	-0.405966782029718	1.91163593820353	-0.212366159223407	0.831821384664466	0.901139833386504
ASV102	0	NA	NA	NA	NA	NA
ASV106	0	NA	NA	NA	NA	NA
ASV163	1.00258932855399	2.71131047862899	2.99433414839051	0.905480265148883	0.365211010262293	0.596095334173552
ASV306	0	NA	NA	NA	NA	NA
ASV450	0	NA	NA	NA	NA	NA
ASV638	0	NA	NA	NA	NA	NA
